# Intronic non-coding RNAs within ribosomal protein coding genes can regulate biogenesis of yeast ribosome

**DOI:** 10.1101/289751

**Authors:** Akshara Pande, Rani Sharma, Bharat Ravi Iyengar, Vinod Scaria, Beena Pillai, Samir K Brahmachari

## Abstract

The genome of the budding yeast (*Saccharomyces cerevisiae*) has selectively retained introns in ribosomal protein coding genes. The function of these introns has remained elusive in spite of experimental evidence that they are required for the fitness of yeast. Here, we computationally predict novel small RNAs that arise from the intronic regions of ribosomal protein (RP) coding genes in *Saccharomyces cerevisiae*. Further, we experimentally validated the presence of seven intronic small RNAs (isRNAs). Computational predictions suggest that these isRNAs potentially bind to the ribosomal DNA (rDNA) locus or the corresponding rRNAs. Several isRNA candidates can also interact with transcripts of transcription factors and small nucleolar RNAs (snoRNAs) involved in the regulation of rRNA expression. We propose that the isRNAs derived from intronic regions of ribosomal protein coding genes may regulate the biogenesis of the ribosome through a feed-forward loop, ensuring the coordinated regulation of the RNA and protein components of the ribosomal machinery. Ribosome biogenesis and activity are fine-tuned to the conditions in the cell by integrating nutritional signals, stress response and growth to ensure optimal fitness. The enigmatic introns of ribosomal proteins may prove to be a novel and vital link in this regulatory balancing act.
