## Supplementary Materials for "Intronic non-coding RNAs within ribosomal protein coding genes can regulate biogenesis of yeast ribosome"

### Sheet: Supplementary File 2
region	start	end	sum_region	total_RDN	% Region
ETS1	466929	466991
	467101	467153
	467167	467234
	467289	467421
	467526	467538	325	700	46.4286
ETS2	460716	460895	179	211	84.8341
ITS1	464774	464851
	464875	465047	249	361	68.9751
ITS2	464324	464446
	464455	464530	197	232	84.9138
NTS1	459840	459993
	460046	460086
	460149	460199
	460496	460560
	460582	460656	381	915	41.6393
NTS2	459519	459627
	467731	467833
	467999	468082
	468582	468618	329	1243	26.4682
RDN18	465074	465136
	465149	465214
	465271	465396
	465445	465522
	466468	466526	387	1800	21.5
RDN25	461514	461562
	462497	462571
	462931	462998
	463609	463669
	463694	463700
	463702	463794	347	3396	10.2179
RDN37	464774	464851	77	6858	1.12278
RDN5	459693	459757	64	121	52.8926
RDN58	464580	464683	103	158	65.1899
